# Genetic diversity, population structure and parentage analysis of Brazilian grapevine hybrids after half a century of genetic breeding

**DOI:** 10.1101/2022.07.30.502144

**Authors:** Geovani Luciano de Oliveira, Guilherme Francio Niederauer, Fernanda Ancelmo de Oliveira, Cinthia Souza Rodrigues, José Luiz Hernandes, Anete Pereira de Souza, Mara Fernandes Moura

## Abstract

In the 1940s, the Agronomic Institute of Campinas (IAC) started a grapevine breeding program to develop new cultivars adapted to the tropical and subtropical regions of Brazil. More than 2,000 crosses were carried out over 50 years, using 850 varieties as parents. However, among the thousands of hybrids developed by the program, only 130 are still maintained in the IAC grapevine germplasm collection. Little is known about their genetic makeup and usefulness for current breeding programs. In this study, we genotyped 130 Brazilian grape hybrids at 21 polymorphic microsatellite markers to evaluate the genetic diversity and population structure of the hybrids and verified their disclosed pedigrees. The results showed that the hybrid collection is highly diverse, with an expected heterozygosity (H_E_) of 0.80 and an observed heterozygosity (Ho) of 0.78. Strong structure in three subgroups based mainly on the usage and combination of parental groups was revealed by STRUCTURE software and confirmed by discriminant analysis of principal components (DAPC). Through molecular profiling analysis, fourteen synonyms, one homonym and one duplicate were identified. Parentage analysis confirmed 24 full parentages, as well as 33 half-kinships. In addition, 18 pedigrees were invalidated, and seven mislabeling events were identified. No compatible parent was identified for 33% of the IAC hybrids, highlighting severe genetic erosion in the IAC germplasm. The molecular characterization of the breeding hybrid bank collection contributes to our understanding of the genetic basis of the varieties, guiding the efficient utilization of available genetic diversity. Together, our results could be applied to other breeding programs and assist in the selection of parents, management of the breeding collection, and conservation of grapevine genetic resources.
