## Supplementary file 1 for "Genetic diversity, population structure and parentage analysis of Brazilian grapevine hybrids after half a century of genetic breeding"

### Sheet: Supplementary Table 1
Supplementary Table 1. Genotypes used in this study: detailed characteristics: name, main usage, year of crossing, and pedigree information.
ID	Genotype name	Usage	Year of crossing	Pedigree as given by breeder	SSR data-supported parentage	Pedigree remarks	Observations	Proposed correct identification	VIVC number*
1	IAC 16-02	table/wine	1944	Seibel 11342 x Muscat Hamburg	Ravat 34 x Muscat Hamburg	Parent 1 invalidated and parent 2 validated			26933
2	IAC 21-14 Madalena	wine	1944	Seibel 11342 x Moscatel Branco	Ravat 34 x Moscato Giallo	Parent 1 invalidated and parent 2 validated			15351
3	IAC 23-08	table	1944	Seibel 11342 x Moscatel Rosado	Ravat 34 x Muscat Hamburg	Both parents invalidated			15352
4	IAC 31-01	wine	1944	Seibel 13053 x Aligoté		Unverifiable	Same genetic profile as IAC 82-01 (7)		15350
5	IAC 74- 1 Iara	wine	1945	Seibel 10096 x Syrah	Seibel 10096 x Syrah	Validated			17066
6	IAC 74-02	wine	1945	Seibel 10096 x Syrah	Seibel 10096 x Syrah	Validated			15349
7	IAC 82-01	table	1945	Seibel 13053 x Moscatel Rosado		Parent 1 unverifiable and parent 2 invalidated	Same genetic profile as IAC 31-01 (4)		15348
8	IAC 116-31 Rainha	wine	1946	Seibel 7053 x Pinot Noir	Seibel 7053 x Pinot Noir	Validated			9883
9	IAC 137-04	wine	1946	Seibel 11342 x Sémilion	? x Sémilion	Parent 1 invalidated and parent 2 validated			15344
10	IAC 138-22 Máximo	wine	1946	Seibel 11342 x Syrah	Ravat 34 x ?	Both parents invalidated			7542
11	IAC 141-51	wine	1946	Seibel 13053 x Sémillon	? x Sémillon	Parent 1 unverifiable and parent 2 validated			15347
12	IAC 158-12	table	1946	Malégue 1647-8 x Muscat Hamburg	? x Muscat Hamburg	Parent 1 unverifiable and parent 2 validated			15342
13	IAC 192-54	table	1947	Seibel 8712 x Muscat Hamburg	Seibel 8712 x Muscat Hamburg	Validated			15341
14	IAC 202-28	table	1947	Seibel 13053 x Muscat Hamburg	? x Muscat Hamburg	Parent 1 unverifiable and parent 2 validated			15339
15	IAC 202-43	table	1947	Seibel 13053 x Muscat Hamburg	? x Muscat Hamburg	Parent 1 unverifiable and parent 2 validated			15338
16	IAC 211-2	table	1947	Moscatel Branco x Seibel 7226		Parent 1 invalidated and parent 2 unverifiable			26929
17	IAC 233	wine	1948	Molcatel Branco x Seibel 7226		Parent 1 invalidated and parent 2 unverifiable			26942
18	IAC 274-16	table	1948	Perlona (Bicane x Muscat Hamburg) x Seibel 11342		Unverifiable			15337
19	IAC 274-21	table	1948	Perlona (Bicane x Muscat Hamburg) x Seibel 11342	? x Ravat 34	Parent 1 unverifiable and Parent 2 invalidated			26932
20	IAC 282	table	1948	Italia (Bicane x Muscat Hamburg) x Niagara Branca		Both parents invalidated			15336
21	IAC 313 Tropical	rootstock	1950	Golia x Vitis cinerea	Golia x Vitis cinerea	Validated			16876
22	IAC 324-20 Fada	table	1951	58-D10 x Perlette		Unverifiable			17068
23	IAC 338-04	wine	1951	Moscatel de Frontignan x Vitis cinerea	? x Vitis cinerea	Parent 1 unverifiable and parent 2 validated			15335
24	IAC 339-03	table	1951	Muscat Hamburg x Vitis cinerea	Muscat Hamburg x Vitis cinerea	Validated			26938
25	IAC 341-02	table	1951	Moscatel Rosado x Vitis cinerea	Moscatel Rosado x Vitis cinerea	Validated			15334
26	IAC 351-05	table	1951	IAC 23-2 (Seibel 11342 x Moscatel Rosado) x Crioula Branca		Unverifiable			26934
27	IAC 353-03	table	1951	493-D10 x IAC 23-2 (Seibel 11342 x Moscatel Rosado)		Unverifiable			15333
28	IAC 387	table	1952	IAC 32-7 (Seibel 13053 x Moscatel Rosado) x Italia (Bicane x Muscat Hamburg)	? x Italia	Parent 1 unverifiable and parent 2 validated	Same genetic profile as IAC 486-03 (39)		15332
29	IAC 388 Santa Tereza	table	1952	IAC 82-1 (Seibel 13053 x Moscatel Rosado) x Italia (Bicane x Muscat Hamburg)	IAC 82-1 x Italia	Validated			10695
30	IAC 393-04	table	1952	([V. shuttleworthii x V. rufotomentosa]) x Muscat Hamburg	? x Muscat Hamburg	Parent 1 unverifiable and parent 2 validated			15331
31	IAC 393-05	table	1952	([V. shuttleworthii x V. rufotomentosa]) x Muscat Hamburg	? x Muscat Hamburg	Parent 1 unverifiable and parent 2 validated			15330
32	IAC 403-01	table/wine	1952	Vitis gigas x Muscat Hamburg	? x Sultanina	Parent 1 unverifiable and parent 2 invalidated			15329
33	IAC 405-06	table	1952	Moscatel Rosado x Vitis cinerea	Moscatel Rosado x Vitis cinerea	Validated			15328
34	IAC 408-01	table	1952	Italia (Bicane x Muscat Hamburg) x Vitis cinerea	? x Vitis cinerea	Parent 1 invalidated and parent 2 validated			26928
35	IAC 433-06 Branca de neve	table	1952	432 x Moscatel Branco		Parent 1 unverifiable and parent 2 invalidated			1649
36	IAC 457-11 Iracema	table	1952	Niagara Branca x Sultanina	Niagara Branca x Sultanina	Validated			8986
37	IAC 460-01	table	1952	Highland x Sultanina	Highland x Sultanina	Validated			15326
38	IAC 473-07	table	1953	58-D10 x IAC 181 (Moscatel Rosado x Dutchess)		Unverifiable			15324
39	IAC 486-03	table	1953	IAC 141-54 (Seibel 13053 x Sémillon) x Italia (Bicane x Muscat Hamburg)	? x Italia	Parent 1 unverifiable and parent 2 validated	Same genetic profile as IAC 387 (28)		15323
40	IAC 496-15 #	wine	1953	IAC 21-1 (Seibel 11342 x Moscatel Donalísio) x 58-D10	Seibel 7053 x Gewuerztraminer	Both parents invalidated	Same genetic profile as SR 496-15 (Dr. Júlio) (122)	SR 496-15 (Dr. Júlio)	3682
41	IAC 501-06 Soraya	table	1953	IAC 8-5 (Highland x Golden Queen) x San Martino		Unverifiable			11924
42	IAC 504-01	table	1953	IAC 32-6 (Seibel 13053 x Moscatel Rosado) x Jumbo		Unverifiable			26936
43	IAC 506-33 Isaura	table	1953	IAC 58 (Seibel 7053 x Trebbiano) x Jumbo		Unverifiable	Same genetic profile as IAC 1596-02 Marta (112)		15319
44	IAC 510-08	table	1953	IAC 164-20 (Niagara Rosada x Moscatel Rosado) x Jumbo		Unverifiable			15318
45	IAC 512-11	table	1953	IAC 141-54 (Seibel 13053 x Sémillon) x Jumbo		Unverifiable			15317
46	IAC 514 -6	table	1953	Jumbo (Italia x Sultanina) x IAC 8-2 (Highland x Golden Queen)		Unverifiable			#N/A
47	IAC 514- 6 Maria	table/raisin	1953	Jumbo (Italia x Sultanina) x IAC 8-2 (Highland x Golden Queen)		Unverifiable			7399
48	IAC 544-14	table	1954	IAC 339-21 (Muscat Hamburg x Vitis cinerea) x IAC 287-2 (Niagara Rosada x Jumbo)		Unverifiable			15315
49	IAC 547-02 #	table	1954	IAC 339-5 (Muscat Hamburg x Vitis cinerea) x Chaouv		Unverifiable	Same genetic profile as IAC 544-14 (48)	IAC 544-14	15315
50	IAC 571-6 Jundiaí	rootstock	1954	Vitis caribaea x Pirovano 57		Unverifiable			15343
51	IAC 572 Jales	rootstock	1954	Vitis caribaea x 101-14 MGT		Parent 1 unverifiable and parent 2 invalidated			15359
52	IAC 574-01	wine	1954	IAC 339-9 (Muscat Hamburg x Vitis cinerea) x IAC 74-1 Iara (Seibel 10096 x Syrah)	? x IAC 74-1 Iara	Parent 1 unverifiable and parent 2 validated			15313
53	IAC 583-03	wine	1954	Vitis gigas x Ruby Cabernet	? x Ruby Cabernet	Parent 1 unverifiable and parent 2 validated			15312
54	IAC 584-53	wine	1954	Vitis gigas x Sauvignon Gris	? x Sauvignon Gris	Parent 1 unverifiable and parent 2 validated			15311
55	IAC 589-02	wine	1954	([III V. shuttleworthii x V. rufotomentosa]) x Semillon	? x Semillon	Parent 1 unverifiable and parent 2 validated			15309
56	IAC 592-01	wine	1954	([IV V. shuttleworthii x V. rufotomentosa]) x Ruby Cabernet	? x Ruby Cabernet	Parent 1 unverifiable and parent 2 validated			15308
57	IAC 594-03	wine	1954	([IV V. shuttleworthii x V. rufotomentosa]) x Semillon	? x Semillon	Parent 1 unverifiable and parent 2 validated			#N/A
58	IAC 670-01	table	1956	IAC 392 (Vitis caribaea x Muscat Hamburg) X IAC 527-64 x (Vitis gigas x San Martino).		Unverifiable			26943
59	IAC 671-01	?	1956	IAC 392 (Vitis caribaea x Muscat Hamburg) x B. K.		Unverifiable			15306
60	IAC 699-01	wine	1956	IAC 394-13 ([V. shuttleworthii x V. rufotomentosa] x Moscatel Branco) x IAC 520-3 (IAC 74-1 x Moscato Canelli)		Unverifiable			15305
61	IAC 720-01	wine	1956	IAC 526-5 (Vitis gigas x Perla de Csaba) x Sauvignon gris	? x Carignane	Parent 1 unverifiable and parent 2 invalidated			15303
62	IAC 730-01	table	1957	IAC 85 (Seibel 13053 x Trebbiano) x IAC 393-21 ([V. shuttleworthii x V. rufotomentosa] x Muscat Hamburg)		Unverifiable			26935
63	IAC 733-39 #	table	1957	IAC 344-2 (Seibel 10076 x Perlona) x IAC 405-6 (Moscatel Rosado x Vitis cinerea)	? x IAC 544-14	Parent 1 unverifiable and parent 2 invalidated	Same genetic profile as IAC 904-30 # (90)	IAC 772-41	15298
64	IAC 740-01	?	1957	IAC 392 (Vitis caribaea x Muscat Hamburg) x IAC 567-4 (Vitis gigas x Pirovano 57)		Unverifiable	Same genetic profile as IAC 746-03 (65)		15301
65	IAC 746-03	table	1957	IAC 395-19 ([V. shuttleworthii x V. rufotomentosa] x Italia) x IAC 351-5 (IAC 23-2 x Crioula Branca)		Parent 1 unverifiable and parent 2 invalidated	Same genetic profile as IAC 740-01 (64)		15301
66	IAC 746-03	table	1957	IAC 395-19 ([V. shuttleworthii x V. rufotomentosa] x Italia) x IAC 351-5 (IAC 23-2 x Crioula Branca)		Parent 1 unverifiable and parent 2 invalidated	Same genetic profile as IAC 740-01 (64)		15301
67	IAC 762-08	wine	1957	IAC 589-13 ([III V. shuttleworthii x V. rufotomentosa] x Semillon) x IAC 581-7 (IAC 133-3 x IAC 339-19)		Unverifiable			15300
68	IAC 766 Campinas	rootstock	1957	Riparia de Traviú x Vitis caribaea		Unverifiable			15358
69	IAC 768-02	table	1958	Vitis gigasx IAC 457-11 Iracema (Niagara Branca x Sultanina)	? x IAC 457-11 Iracema	Parent 1 unverifiable and parent 2 validated			15299
70	IAC 772-41 #	?	1958	IAC 394-13 ([V. shuttleworthii x V. rufotomentosa] x Moscatel Branco) x IAC 544-14 (IAC 339-21 x IAC 287-2)	? X IAC 514-6 Maria	Parent 1 unverifiable and parent 2 invalidated		IAC 904-30	15283
71	IAC 775-26 Aurora #	table	1958	IAC 394-16 ([V. shuttleworthii x V. rufotomentosa] x Moscatel Branco) x IAC 514-6 Maria (IAC 8-2 x Jumbo)	Niagara Branca x Sultanina	Both parents invalidated	Same genetic profile as IAC 457-11 Iracema (36)	IAC 457-11 Iracema	8986
72	IAC 778-04	table	1958	IAC 526-4 (Vitis gigas x Perla de Csaba) X IAC 544-14 (IAC 339-21 x IAC 287-2)	? x IAC 544-14	Parent 1 unverifiable and parent 2 validated			15297
73	IAC 804-13	?	1958	IAC 583-3 (Vitis gigas x Ruby Cabernet) x IAC 571-1 (Vitis caribaea x Pirovano 57)	IAC 583-3 x ?	Parent 1 validated and parent 2 unverifiable			15296
74	IAC 813-01	table	1958	IAC 394-14 ([V. shuttleworthii x V. rufotomentosa] x Moscatel Branco) x IAC 561-4 (Pirovano 57 x IAC 339-3)		Unverifiable			15295
75	IAC 822-21	table	1958	IAC 405-6 (Moscatel Rosado x Vitis cinerea) x IAC 527-6 (Vitis gigasx San Martino)	IAC 405-6 x ?	Parent 1 validated and parent 2 unverifiable			15294
76	IAC 842-04 Eugenio	table	1959	IAC 121-58 (Seibel 7053 x Muscat Hamburg) x IAC 501-06 Soraya (IAC 8-5 x San Martino)	? x IAC 501-06 Soraya	Parent 1 unverifiable and parent 2 validated			15353
77	IAC 860-05	table	1959	IAC 394-13 ([V. shuttleworthii x V. rufotomentosa] x Moscatel Branco) x IAC 501-06 Soraya (IAC 8-5 x San Martino)	? x IAC 514-6 Maria	Parent 1 unverifiable and parent 2 invalidated			15293
78	IAC 861-03	table	1959	IAC 394-13 ([V. shuttleworthii x V. rufotomentosa] x Moscatel Branco) x IAC 526-4 (Vitis gigas x Perla de Csaba)		Unverifiable			15292
79	IAC 862-10	table	1959	IAC 394-13 ([V. shuttleworthii x V. rufotomentosa] x Moscatel Branco) x IAC 540-3 (IAC 337-11 x IAC 287-2)		Unverifiable			26941
80	IAC 871-05 Geni	table	1959	IAC 501-6 Soraya (IAC 8-5 x San Martino) x IAC 544-14 (IAC 339-21 x IAC 287-2)	IAC 501-6 Soraya x IAC 544-14	Validated	Same genetic profile as IAC 871-13 A Dona (81)		4762
81	IAC 871-13 A Dona	table	1959	IAC 501-6 Soraya (IAC 8-5 x San Martino) x IAC 544-14 (IAC 339-21 x IAC 287-2)	IAC 501-6 Soraya x IAC 544-14	Validated	Same genetic profile as IAC 871-05 Geni (80)		15290
82	IAC 871-18	table	1959	IAC 501-6 Soraya (IAC 8-5 x San Martino) x IAC 544-14 (IAC 339-21 x IAC 287-2)	IAC 501-6 Soraya x IAC 544-14	Validated			15289
83	IAC 871-41 Patrícia	table	1959	IAC 501-6 Soraya (IAC 8-5 x San Martino) x IAC 544-14 (IAC 339-21 x IAC 287-2)	IAC 501-6 Soraya x IAC 544-14	Validated			15288
84	IAC 877-02	table/wine	1959	IAC 526-4 (Vitis gigas x Perla de Csaba) x IAC 520-1 (IAC 74-1 x Moscato Canelli)		Unverifiable			15287
85	IAC 882-11	table	1959	IAC 570-2 (Vitis caribaea x Golden Muscat) x IAC 21-1 (Seibel 11342 x Moscatel Donalísio)		Unverifiable			15286
86	IAC 901-01	table	1960	IAC 337-11 (Moscatel Dr. Hogg x Vitis cinerea) x IAC 457-11 Iracema (Niagara Branca x Sultanina)	? x IAC 457-11 Iracema	Parent 1 unverifiable and parent 2 validated			#N/A
87	IAC 903-15	table	1960	IAC 394-14 ([V. shuttleworthii x V. rufotomentosa] x Moscatel Branco) x IAC 457-11 Iracema		Parent 1 unverifiable and parent 2 invalidated			15285
88	IAC 903-47	table	1960	IAC 394-14 ([V. shuttleworthii x V. rufotomentosa] x Moscatel Branco) x IAC 457-11 Iracema	? x IAC 457-11 Iracema	Parent 1 unverifiable and parent 2 validated			26931
89	IAC 904-11	table	1960	IAC 394-14 ([V. shuttleworthii x V. rufotomentosa] x Moscatel Branco) x IAC 514-6 Maria (IAC 8-2 x Jumbo)	? x IAC 514-6 Maria	Parent 1 unverifiable and parent 2 validated			15284
90	IAC 904-30 #	table	1960	IAC 394-14 ([V. shuttleworthii x V. rufotomentosa] x Moscatel Branco) x IAC 514-6 Maria (IAC 8-2 x Jumbo)	? x IAC 544-14	Parent 1 unverifiable and parent 2 invalidated	Same genetic profile as IAC 733-39 # (63)	IAC 772-41	15298
91	IAC 904-41	table	1960	IAC 394-14 ([V. shuttleworthii x V. rufotomentosa] x Moscatel Branco) x IAC 514-6 Maria (IAC 8-2 x Jumbo)		Parent 1 unverifiable and parent 2 invalidated			15282
92	IAC 904-47	table	1960	IAC 394-14 ([V. shuttleworthii x V. rufotomentosa] x Moscatel Branco) x IAC 514-6 Maria (IAC 8-2 x Jumbo)	? x IAC 514-6 Maria	Parent 1 unverifiable and parent 2 validated			15281
93	IAC 905-01	?	1960	IAC 394-14 ([V. shuttleworthii x V. rufotomentosa] x Moscatel Branco) x IAC 540-3 (IAC 337-11 x IAC 287-2)		Unverifiable			26930
94	IAC 911-02	table	1960	IAC 526-4 (Vitis gigas x Perla de Csaba) x IAC 502-1 (IAC 181 x Jumbo)		Unverifiable			15280
95	IAC 915-02	table	1960	IAC 554-8 (Moscatel Rosado x IAC 339-3) x IAC 457-11 Iracema (Niagara Branca x Sultanina)	? x IAC 457-11 Iracema	Parent 1 unverifiable and parent 2 validated			15279
96	IAC 918-52 #	table	1960	IAC 566 (Vitis gigas x Chaouv) x IAC 540-3 (IAC 337-11 x IAC 287-2)	? x IAC 457-11 Iracema	Unverifiable	Same genetic profile as IAC 915-02 (95)	IAC 915-02	15279
97	IAC 960-11	wine	1960	IAC 577-8 (IAC 339-9 x Ruby Cabernet) x IAC 138-22 Máximo (Seibel 11342 x Syrah)	? x IAC 138-22 Máximo	Parent 1 unverifiable and parent 2 validated			26922
98	IAC 960-12	wine	1960	IAC 577-8 (IAC 339-9 x Ruby Cabernet) x IAC 138-22 Máximo (Seibel 11342 x Syrah)	? x Pinot Noir	Parent 1 unverifiable and parent 2 invalidated			15277
99	IAC 966-01 #	wine	1960	IAC 583-3 (Vitis gigas x Ruby Cabernet) x IAC 585-2 ([III V. shuttleworthii x V. rufotomentosa] x IAC 74-1)	Seibel 7053 x Pinot Noir	Both parents invalidated	Same genetic profile as IAC 116-31 Rainha (8)	IAC 116-31 Rainha	9883
100	IAC 994-07	wine	1961	IAC 124-11 (Seibel 7053 x Merlot) x IAC 589-13 ([III V. shuttleworthii x V. rufotomentosa] x Semillon)		Unverifiable			15275
101	IAC 1025-17	?	1962	IAC 804-4 (IAC 583-3 x IAC 571-1) x IAC 772-41 (IAC 394-13 x IAC 544-14)	? x IAC 772-41	Parent 1 unverifiable and parent 2 validated			15274
102	IAC 1117-06	table	1964	IAC 829 (Vitis rotundifolia var. munsoniana x Moscato di Terracina) x IAC 768-2 (Vitis gigas x IAC 457-11)		Parent 1 unverifiable and parent 2 invalidated			15273
103	IAC 1135-01	table	1964	IAC 565-2 (Vitis gigas x Moscatel de Alexandria) x Dattier de Beyrouth		Unverifiable			26944
104	IAC 1238-08	table	1966	IAC 554-8 (Moscatel Rosado x IAC 339-3) x IAC 903-15 (IAC 394-14 x IAC 457-11)		Unverifiable			15272
105	IAC 1319	table/wine	1967	Muscat Hamburg x IAC 138-22 Máximo (Seibel 11342 x Syrah)		Both parents invalidated			15271
106	IAC 1398-21 Traviú	table	1968	IAC 32-7 (Seibel 13053 x Moscatel Rosado) x IAC 470-26 (62D10 x Pérola de Csaba)		Unverifiable			12618
107	IAC 1410-04	table	1968	IAC 501-06 Soraya (IAC 8-5 x San Martino) x JD 874 (Seyve Villard 5276 x Muscat Hamburg )		Parent 1 invalidated and parent 2 unverifiable			26920
108	IAC 1410-08 Ezequiel	table	1968	IAC 501-06 Soraya (IAC 8-5 x San Martino) x JD 874 (Seyve Villard 5276 x Muscat Hamburg )	IAC 501-06 Soraya x ?	Parent 1 validated and parent 2 unverifiable			15270
109	IAC 1490-02	table	1969	65-A2 x IAC 1117-12 (IAC 829 x IAC 768-2)		Unverifiable			15269
110	IAC 1595-02 Lígia	table	1971	IAC 1267 (IAC 526-3 x Muscat Hamburg) x Cardinal		Unverifiable			17077
111	IAC 1595-16 Angelina	table	1971	IAC 1267 (IAC 526-3 x Muscat Hamburg) x Cardinal		Unverifiable			473
112	IAC 1596-02 Marta	table	1971	IAC 1267 (IAC 526-3 x Muscat Hamburg) x Cardinal		Unverifiable	Same genetic profile as IAC 506-33 Isaura (43)		15319
113	IAC 1726-03 Roberta	table	1973	IAC 871-18 (IAC 501-6 x IAC 544-14) x Cardinal	IAC 871-18 x ?	Parent 1 validated and parent 2 unverifiable			10126
114	IAC 1742	table	1973	IAC 1430-11 (IAC 32-7 x Vitis rotundifolia) x IAC 1036-9 (IAC 823-11 x IAC 829)	Niagara Branca x Muscat Hamburg	Both parents invalidated			15266
115	IAC 1848-04	table	1975	65-A2 x IAC 775-26 (IAC 394-16 x IAC 514-6 Maria)		Unverifiable	Same genetic profile as IAC 1848-11 (115)		26939
116	IAC 1848-11	table	1975	65-A2 x IAC 775-26 (IAC 394-16 x IAC 514-6 Maria)		Unverifiable	Same genetic profile as IAC 1848-04 (116)		26940
117	IAC 1851-02	table	1975	IAC 1615 (IAC 1430-6 x Cardinal) x IAC 1325-2 (IAC 1036-9 x IAC 460-1)		Unverifiable			26945
118	IAC 1897-16	table	1975	65-A2 x IAC 1616-2 (IAC 1430-6 x IAC 1281-4)		Unverifiable			15264
119	IAC Juliana	table	1983	Italia (Bicane x Muscat Hamburg) x IAC 21-14 Madalena (Seibel 11342 x Moscatel Branco)	Italia x IAC 21-14 Madalena	Validated			23285
120	Jd 930 Moscatel de Jundiai	table/wine	1957	Seyve Villard 5276 x Pirovano 4 (Chasselas Rose x Muscat Hamburg)	Seyve Villard 5276 x ?	Parent 1 validated and parent 2 unverifiable			15692
121	SR 496-09	wine	1949	Seibel 7053 x Gewuerztraminer	Seibel 7053 x Gewuerztraminer	Validated			15694
122	SR 496-15 (Dr. Júlio)	wine	1949	Seibel 7053 x Gewuerztraminer	Seibel 7053 x Gewuerztraminer	Validated			3682
123	SR 496-25	wine	1949	Seibel 7053 x Gewuerztraminer	Seibel 7053 x Gewuerztraminer	Validated			15697
124	SR 5010-08	wine	1949	Seibel 7053 x Seibel 10096	Seibel 7053 x Seibel 10096	Validated	Same genetic profile as SR 5010-21 (125)		15700
125	SR 5010-21	wine	1949	Seibel 7053 x Seibel 10096	Seibel 7053 x Seibel 10096	Validated	Same genetic profile as SR 5010-08 (124)		15701
126	SR 501-17 (IAC Ribas)	wine	1950	Seibel 7053 x Syrah	Seibel 7053 x Syrah	Validated			15702
127	SR 5012-34 (Dona Emília)	wine	1949	Seibel 2 x Riesling 102	Seibel 7053 x Cabernet Sauvignon	Both parents invalidated	Same genetic profile as SR 507-08 (130)		3640
128	SR 501-33	wine	1950	Seibel 7053 x Syrah	Seibel 7053 x Syrah	Validated	Same genetic profile as SR 501-17 (IAC Ribas) (126)		15702
129	SR 507-38	wine	1950	Seibel 7053 x Semillon	Seibel 7053 x Semillon	Validated			15699
130	SR 507-08	wine	1950	Seibel 7053 x Semillon	Seibel 7053 x Cabernet Sauvignon	Parent 1 validated and parent 2 invalidated	Same genetic profile as SR 5012-34 (Dona Emília) (127)		15698
	Hybrid name #: mislabeling name;
	*Number in Vitis International Variety Catalogue (VIVC - https://www.vivc.de/)
	#N/D: not defined.

### Sheet: Supplementary Table 2
Supplementary Table 2. Genotyping results of the 130 grape hybrids and 22 progenitors detected at 21 SSR loci and hybrid group assignments according to STRUCTURE and DAPC.
ID	Accession name	STRUCTURE K=3 Assignation	DAPC K=3 Assignation	VVIn74_1	VVIn74_2	VVIr09_1	VVIr09_2	VVIp25b_1	VVIp25b_2	VVIn56_1	VVIn56_2	VVIn52_1	VVIn52_2	VViq57_1	VViq57_2	VVip31_1	VVip31_2	VVip77_1	VVip77_2	VVIv36_1	VVIv36_2	VVIr21_1	VVIr21_2	VVIu04_1	VVIu04_2	VVS2_1	VVS2_2	VVMD5_1	VVMD5_2	VVMD7_1	VVMD7_2	VVMD25_1	VVMD25_2	VVMD27_1	VVMD27_2	VVMD28_1	VVMD28_2	VVMD32_1	VVMD32_2	VrZAG62_1	VrZAG62_2	VrZAG79_1	VrZAG79_2	VRZAG64_1	VRZAG64_2
1	IAC 16-02	admixture	2	296	298	270	284	376	376	189	191	108	120	182	186	195	201	208	228	169	191	188	192	197	211	133	135	224	234	249	251	241	255	180	182	238	244	240	272	186	194	-	-	139	159
2	IAC 21-14 Madalena	SV	3	304	316	262	284	354	376	181	189	108	114	182	186	195	199	204	210	173	173	192	204	197	211	139	143	230	236	239	243	241	255	180	182	228	236	240	272	188	188	-	-	139	141
3	IAC 23-08	SV	1	298	316	262	284	376	376	181	191	108	120	182	182	195	195	208	208	169	191	188	204	197	211	139	149	224	234	249	251	243	249	180	202	236	238	240	272	186	194	-	-	139	139
4	IAC 31-01	MG	2	304	304	264	284	376	376	189	191	96	120	182	186	195	195	-	-	169	169	188	188	197	211	149	149	-	-	243	247	249	255	180	180	244	252	250	272	188	192	-	-	139	139
5	IAC 74- 1 Iara	SV	3	296	296	262	284	374	376	189	191	104	104	182	184	197	201	202	204	173	175	178	186	187	211	125	133	-	-	239	249	241	249	190	195	228	260	250	272	188	204	-	-	141	143
6	IAC 74-02	SV	3	304	304	262	286	374	376	189	191	104	104	184	186	197	201	200	204	169	173	186	192	187	211	133	143	228	230	239	239	241	249	186	190	218	260	240	250	188	188	239	245	143	159
7	IAC 82-01	MG	2	-	-	-	-	-	-	189	191	96	120	182	186	-	-	-	-	169	169	188	188	197	211	149	149	228	240	243	247	249	255	180	195	244	252	250	272	188	192	251	255	139	139
8	IAC 116-31 Rainha	SV	1	298	304	262	264	374	376	189	193	108	120	186	186	195	209	192	200	175	191	188	204	187	197	139	151	224	230	243	251	243	249	186	188	228	236	256	272	188	194	239	249	139	139
9	IAC 137-04	SV	1	294	316	272	272	376	376	181	189	96	114	184	186	201	207	204	210	169	173	192	204	197	211	133	133	224	238	239	243	241	241	182	186	244	252	240	272	188	194	243	251	139	143
10	IAC 138-22 Máximo	SV	1	296	296	272	278	354	376	189	189	96	114	182	186	195	199	200	200	169	173	188	204	197	205	133	139	224	234	239	251	241	249	180	202	228	236	240	240	194	194	249	251	139	139
11	IAC 141-51	admixture	2	294	304	264	272	376	376	189	191	96	120	182	186	201	207	210	210	169	173	192	204	189	197	133	149	224	240	239	239	249	255	176	195	234	252	272	272	188	196	247	251	139	159
12	IAC 158-12	MG	2	-	-	-	-	-	-	191	191	96	96	186	186	-	-	-	-	169	177	184	188	197	211	133	135	240	246	237	249	241	255	180	180	244	252	272	272	180	192	249	255	139	143
13	IAC 192-54	MG	2	296	298	270	284	376	376	189	191	108	114	182	186	195	209	192	208	169	181	192	192	197	211	133	149	234	266	249	261	241	249	180	195	244	252	256	272	186	202	251	255	159	193
14	IAC 202-28	MG	2	294	298	262	284	376	376	191	191	108	120	186	186	201	203	192	208	169	173	188	192	189	211	135	149	224	234	243	249	255	255	180	190	236	252	250	272	186	188	-	-	139	193
15	IAC 202-43	MG	2	304	304	262	284	376	376	191	191	108	120	182	186	203	219	210	228	169	173	188	188	189	211	133	135	224	240	243	249	239	255	180	190	244	244	272	272	186	188	255	259	139	139
16	IAC 211-2	admixture	3	-	-	-	-	-	-	189	189	114	114	-	-	-	-	-	-	169	173	186	200	197	211	123	151	234	234	235	251	241	247	180	180	218	236	248	250	188	204	237	255	139	141
17	IAC 233	admixture	2	296	314	264	270	374	376	187	191	100	114	182	186	191	195	200	210	169	191	192	192	191	197	145	149	228	240	237	249	241	249	186	190	236	258	240	272	180	204	255	261	159	159
18	IAC 274-16	SV	1	304	316	272	272	374	376	189	191	114	114	186	186	195	195	204	208	169	173	188	204	197	197	-	-	224	240	243	251	241	255	180	182	228	234	240	272	188	194	-	-	139	139
19	IAC 274-21	SV	1	304	316	270	270	376	376	189	191	114	114	186	186	195	195	208	208	169	173	188	204	197	197	133	133	224	240	243	251	241	255	180	182	228	234	240	272	188	194	243	255	139	139
20	IAC 282	TV	3	-	-	-	-	-	-	189	189	114	114	182	186	-	-	-	-	169	173	186	186	207	207	-	-	238	242	233	243	255	255	186	195	230	258	264	272	188	196	257	259	141	143
21	IAC 313 Tropical	TV	3	294	298	256	262	360	360	189	189	106	106	186	188	205	209	248	248	173	191	192	208	181	191	137	143	242	270	235	257	237	267	200	208	220	252	240	240	196	204	-	-	139	143
22	IAC 324-20 Fada	MG	2	300	300	284	284	372	376	191	191	96	110	182	186	189	209	204	210	169	175	188	192	211	211	133	143	238	240	247	249	241	247	182	182	244	244	272	272	186	204	-	-	139	159
23	IAC 338-04	TV	3	-	-	-	-	-	-	181	189	108	108	186	188	-	-	-	-	173	173	-	-	191	193	133	143	-	-	233	235	249	267	192	195	252	268	240	272	196	204	247	251	139	159
24	IAC 339-03	admixture	2	298	298	262	284	362	376	189	191	108	108	186	188	199	203	200	228	169	173	190	192	191	211	143	149	240	242	233	249	249	257	180	200	236	252	240	272	186	192	-	-	139	193
25	IAC 341-02	TV	3	296	298	262	284	362	374	181	189	104	104	182	188	199	203	200	210	173	173	188	192	191	211	143	145	230	242	233	249	241	267	182	200	252	258	-	-	192	204	245	247	139	143
26	IAC 351-05	admixture	2	294	296	270	284	376	376	189	191	114	114	182	186	191	195	204	228	173	191	192	204	197	211	143	149	224	236	239	251	249	255	180	182	238	244	240	272	188	194	237	255	137	159
27	IAC 353-03	admixture	2	296	306	270	284	344	376	189	191	96	108	186	186	195	195	228	228	169	173	188	192	197	211	-	-	240	240	239	251	241	249	182	186	238	244	-	-	188	194	-	-	139	193
28	IAC 387	MG	2	298	304	262	284	374	374	191	191	96	108	186	186	201	203	200	210	169	169	192	204	197	211	133	149	234	240	239	243	249	249	180	195	244	252	252	272	188	204	251	255	139	159
29	IAC 388 Santa Tereza	MG	2	298	304	262	268	374	374	189	191	110	120	186	186	203	219	200	208	169	169	188	192	195	197	149	149	234	240	243	243	249	255	180	195	234	252	252	272	188	204	255	257	139	193
30	IAC 393-04	admixture	2	298	298	-	-	368	376	191	191	108	112	186	186	193	195	208	226	169	187	-	-	197	211	135	149	228	234	235	247	249	275	180	186	236	266	-	-	174	192	249	255	139	139
31	IAC 393-05	admixture	2	298	304	260	284	368	376	189	191	96	106	182	186	193	203	228	228	169	187	190	192	187	211	135	135	234	250	235	247	255	255	176	195	236	242	272	272	174	192	239	245	139	139
32	IAC 403-01	TV	3	298	314	-	-	368	372	191	191	106	116	182	186	193	195	192	220	175	179	190	194	191	191	135	151	236	250	237	253	239	275	182	184	218	252	-	-	182	188	-	-	143	159
33	IAC 405-06	TV	3	298	306	262	284	362	376	181	189	96	108	182	188	201	209	200	204	169	173	188	190	191	211	143	149	230	242	233	239	249	257	182	192	252	268	240	272	188	192	247	247	139	139
34	IAC 408-01	TV	3	294	296	-	-	362	376	189	189	104	104	186	188	207	209	-	-	173	173	188	190	191	205	143	151	234	242	235	251	249	267	180	192	244	252	240	264	204	204	247	255	139	139
35	IAC 433-06 Branca de neve	admixture	3	-	-	-	-	-	-	189	191	108	108	186	186	-	-	-	-	173	173	188	202	207	207	149	151	-	-	239	253	249	249	180	195	244	248	240	250	188	200	255	257	139	141
36	IAC 457-11 Iracema	MG	3	300	304	278	284	372	376	189	191	98	114	182	186	191	195	192	200	175	179	192	200	205	211	123	151	236	236	235	239	241	249	180	195	218	236	248	250	188	204	237	259	139	159
37	IAC 460-01	admixture	3	-	-	-	-	372	376	189	189	112	114	186	186	-	-	192	210	173	175	192	200	207	211	133	145	228	236	239	241	239	241	186	195	218	230	250	272	188	202	259	259	141	159
38	IAC 473-07	MG	2	298	304	-	-	374	376	189	191	96	96	182	186	-	-	200	228	169	173	188	192	211	211	135	149	-	-	239	249	241	249	182	186	232	244	272	272	186	188	249	259	139	139
39	IAC 486-03	MG	2	298	304	262	284	374	374	191	191	96	108	186	186	201	203	200	210	169	169	192	204	197	211	133	149	234	240	239	243	249	249	180	195	244	252	252	272	188	204	-	-	139	159
40	IAC 496-15 #	SV	1	294	298	256	280	374	376	189	193	104	120	182	186	195	201	200	228	169	191	188	204	179	207	139	151	224	240	243	251	243	249	190	190	234	238	240	256	188	194	-	-	137	139
41	IAC 501-06 Soraya	MG	2	294	314	270	270	376	376	181	191	108	114	182	186	197	211	210	228	169	169	192	200	195	195	133	135	238	240	241	247	255	255	180	195	226	234	252	272	192	202	247	255	139	193
42	IAC 504-01	MG	2	294	298	284	284	374	374	191	191	96	108	182	186	199	219	200	208	169	169	192	204	-	-	149	151	234	234	243	253	239	249	180	190	-	-	-	-	188	188	255	259	139	159
43	IAC 506-33 Isaura	MG	2	298	304	284	284	376	376	189	191	108	120	186	186	201	203	210	210	169	175	192	192	211	211	135	155	224	238	249	249	241	255	180	182	244	252	272	272	186	186	255	259	159	193
44	IAC 510-08	MG	2	298	304	270	284	374	376	189	191	116	120	186	186	201	203	208	210	169	169	192	194	197	211	149	149	224	236	239	253	249	255	176	195	234	244	272	272	188	204	-	-	143	159
45	IAC 512-11	MG	2	294	298	262	284	374	376	189	191	116	120	186	186	203	207	208	210	173	175	194	204	197	211	133	149	224	236	239	243	249	249	180	195	218	234	272	272	196	204	251	255	139	143
46	IAC 514 -6	admixture	2	304	304	284	284	376	376	189	189	104	108	184	186	201	201	202	210	173	175	178	200	211	211	125	143	228	230	239	249	249	255	180	190	228	236	272	272	188	204	-	-	141	141
47	IAC 514- 6 Maria	MG	3	298	298	280	284	-	-	189	191	112	116	186	186	201	203	200	218	169	175	194	200	205	211	133	149	228	236	249	253	241	249	180	182	218	226	250	252	186	188	255	259	139	143
48	IAC 544-14	MG	3	300	304	262	284	374	376	189	191	108	116	182	188	199	209	218	248	173	175	188	200	189	211	143	151	234	236	235	253	249	257	180	200	218	236	240	250	188	204	243	255	139	139
49	IAC 547-02 #	MG	3	300	304	262	284	374	376	189	191	108	116	182	188	199	209	218	248	173	175	188	200	189	211	143	151	234	236	235	253	249	257	180	200	218	236	240	250	188	204	243	255	139	139
50	IAC 571-6 Jundiaí	TV	3	298	302	262	262	360	360	189	189	-	-	186	188	199	213	198	198	173	185	182	186	189	189	141	157	238	266	231	251	237	255	192	212	242	252	240	240	190	204	243	259	143	159
51	IAC 572 Jales	TV	3	298	302	264	264	360	360	189	189	-	-	186	188	199	213	198	230	173	185	182	186	189	189	141	157	238	266	231	251	237	255	192	212	242	252	240	240	190	204	-	-	143	159
52	IAC 574-01	TV	3	296	304	262	284	374	374	189	191	-	-	182	186	195	201	204	208	173	173	186	192	189	211	125	143	228	242	233	249	249	267	192	195	244	260	250	272	192	204	-	-	143	143
53	IAC 583-03	TV	3	296	306	-	-	376	392	191	191	104	110	186	186	193	205	200	218	177	179	184	192	187	205	139	143	234	234	235	239	255	263	182	182	-	-	252	252	188	196	-	-	-	-
54	IAC 584-53	TV	3	304	306	260	278	356	360	191	191	104	110	186	186	193	209	192	192	173	175	184	188	185	205	139	151	234	234	235	257	249	265	176	200	234	234	256	256	194	196	-	-	139	155
55	IAC 589-02	TV	2	294	310	272	272	368	376	189	191	96	112	184	186	193	207	210	210	169	187	192	192	-	-	133	147	228	240	235	239	241	265	184	186	-	-	272	272	174	188	245	251	-	-
56	IAC 592-01	TV	3	296	308	256	276	376	388	181	213	104	104	182	186	193	203	204	230	175	199	192	196	181	205	143	145	234	234	235	239	255	255	176	186	234	246	240	248	174	194	-	-	141	159
57	IAC 594-03	TV	3	300	312	256	272	362	362	189	193	104	104	-	-	203	207	206	206	169	179	192	200	181	197	133	145	234	238	231	257	239	241	186	186	234	246	240	240	194	200	249	251	137	141
58	IAC 670-01	TV	3	300	302	262	262	362	362	191	191	96	96	182	186	197	209	200	200	169	173	192	192	187	187	143	149	238	240	231	235	249	255	186	192	244	252	240	252	186	196	-	-	193	193
59	IAC 671-01	MG	3	296	296	270	284	368	372	189	191	108	112	186	186	201	207	200	208	175	179	188	200	197	211	149	149	228	236	253	253	249	249	180	182	218	248	250	264	188	200	255	259	139	139
60	IAC 699-01	TV	3	296	304	260	278	376	376	181	191	112	112	182	186	199	207	202	208	173	179	188	200	185	203	143	147	228	242	237	249	255	265	180	182	228	228	264	272	182	204	247	249	139	141
61	IAC 720-01	TV	2	-	-	-	-	-	-	189	193	104	104	186	186	193	193	-	-	169	177	192	192	185	203	133	143	228	246	239	247	247	255	182	186	-	-	250	272	188	204	251	251	159	159
62	IAC 730-01	MG	2	294	298	270	284	374	376	189	191	112	114	182	186	203	211	208	210	169	169	192	200	195	211	149	151	228	238	243	249	249	255	180	186	226	244	260	272	202	204	247	249	139	139
63	IAC 733-39 #	TV	3	-	-	278	284	374	376	189	191	112	116	182	186	199	207	-	-	173	173	184	188	205	211	143	143	234	236	235	253	257	265	180	182	236	244	250	264	200	204	247	255	139	155
64	IAC 740-01	TV	2	298	300	258	284	374	374	189	193	110	116	186	186	199	199	208	208	169	191	186	192	185	211	139	151	234	236	243	251	249	265	180	182	218	246	272	272	194	204	251	255	139	159
65	IAC 746-03	TV	2	298	300	258	284	374	374	189	193	110	116	186	186	199	199	208	208	169	191	186	192	185	211	139	151	234	236	243	251	249	265	180	182	218	246	272	272	194	204	251	255	139	159
66	IAC 746-03	TV	2	298	300	258	284	374	374	189	193	110	116	186	186	199	199	208	208	169	191	186	192	185	211	139	151	234	236	243	251	249	265	180	182	218	246	272	272	194	204	251	255	139	159
67	IAC 762-08	TV	3	294	298	-	-	368	374	189	189	106	108	186	186	199	213	204	220	173	187	188	190	179	203	149	149	230	240	235	243	249	265	186	192	252	252	250	250	174	188	-	-	139	139
68	IAC 766 Campinas	TV	3	294	298	262	262	-	-	189	189	106	106	186	186	-	-	210	248	173	173	186	192	189	189	133	137	242	242	235	265	237	251	200	208	214	252	238	238	200	204	243	255	143	159
69	IAC 768-02	TV	3	304	306	258	284	360	376	189	189	98	114	186	186	191	193	200	200	173	179	186	192	185	211	139	151	246	246	235	235	249	265	180	182	218	234	248	248	196	204	237	251	139	159
70	IAC 772-41 #	MG	3	296	298	-	-	372	376	189	189	108	116	186	186	193	201	-	-	169	173	200	200	197	211	133	149	234	236	253	253	241	249	182	186	218	248	250	264	188	200	249	259	139	139
71	IAC 775-26 Aurora #	MG	3	300	304	278	284	372	376	189	191	98	114	182	186	191	195	192	200	175	179	192	200	205	211	123	151	236	236	235	239	241	249	180	195	218	236	248	250	188	204	237	259	139	159
72	IAC 778-04	MG	2	304	304	270	284	376	376	191	191	108	112	182	182	191	209	218	228	169	173	200	200	195	211	151	151	234	238	235	241	241	249	180	180	226	236	250	272	202	204	-	-	139	139
73	IAC 804-13	TV	3	296	302	262	262	376	376	181	191	110	110	186	186	193	199	200	200	177	185	188	192	187	187	133	143	234	234	231	239	245	255	182	192	252	256	240	252	188	204	247	259	139	159
74	IAC 813-01	TV	3	310	310	260	278	376	376	189	189	104	112	186	188	197	213	202	208	173	173	186	188	187	205	149	149	-	-	237	239	249	265	180	184	260	260	264	272	182	188	245	245	139	143
75	IAC 822-21	TV	3	296	306	264	284	376	376	181	181	108	108	182	186	193	209	200	200	173	173	186	188	191	211	139	149	230	234	233	235	249	265	182	182	234	252	272	272	192	196	247	251	139	139
76	IAC 842-04 Eugenio	MG	2	-	-	-	-	-	-	181	189	114	120	182	186	-	-	-	-	169	181	188	200	195	205	133	135	234	238	247	251	249	255	180	180	-	-	252	256	192	194	255	255	139	139
77	IAC 860-05	MG	3	296	298	-	-	368	372	-	-	108	112	186	186	203	207	200	226	169	173	-	-	197	211	133	149	228	234	237	249	241	249	-	-	226	226	250	250	182	186	-	-	139	139
78	IAC 861-03	TV	2	296	308	262	284	368	376	189	189	108	110	186	186	193	213	208	220	169	179	188	192	187	211	-	-	234	246	237	247	241	265	182	182	234	244	272	272	182	204	-	-	139	159
79	IAC 862-10	TV	3	300	310	262	278	360	368	189	189	108	108	182	186	191	213	200	248	175	179	184	194	189	205	149	151	234	236	233	237	249	249	184	184	252	252	240	240	182	186	-	-	143	155
80	IAC 871-05 Geni	MG	2	304	314	270	284	374	376	191	191	108	114	186	188	197	209	210	218	169	173	188	200	195	211	135	143	236	238	247	253	255	257	180	195	234	236	240	272	188	192	243	255	139	139
81	IAC 871-13 A Dona	MG	2	304	314	270	284	374	376	191	191	108	114	186	188	197	209	210	218	169	173	188	200	195	211	135	143	236	238	247	253	255	257	180	195	234	236	240	272	188	192	243	255	139	139
82	IAC 871-18	MG	2	300	314	270	284	374	376	191	191	114	116	186	188	199	211	228	248	169	175	188	192	195	211	135	143	236	240	235	241	255	257	180	195	234	236	240	252	202	204	-	-	139	139
83	IAC 871-41 Patrícia	MG	2	294	304	270	284	376	376	181	189	108	116	182	182	209	211	228	248	169	175	188	192	195	211	133	151	234	238	235	247	249	255	180	200	226	236	240	252	192	204	243	247	139	139
84	IAC 877-02	TV	2	308	308	258	284	376	392	189	191	108	110	184	186	193	201	202	202	173	175	192	200	185	211	133	143	230	238	247	249	241	255	180	182	234	234	272	272	204	204	251	255	141	159
85	IAC 882-11	TV	3	296	296	262	262	362	362	189	191	96	96	186	188	191	199	204	204	173	191	182	192	187	197	133	157	224	238	249	251	241	255	180	192	246	254	240	240	186	194	-	-	143	143
86	IAC 901-01	TV	3	296	304	268	278	360	376	189	189	108	114	182	188	191	205	200	248	169	175	200	200	195	205	123	143	242	242	233	239	241	267	195	200	236	252	240	248	186	188	-	-	139	141
87	IAC 903-15	admixture	3	-	-	-	-	-	-	189	191	112	112	-	-	193	195	-	-	179	179	188	192	197	205	149	151	228	228	235	237	249	249	186	195	236	248	248	264	182	204	249	259	139	159
88	IAC 903-47	admixture	3	296	300	278	278	368	376	189	191	98	108	182	186	193	195	200	226	173	175	188	200	205	205	135	151	234	234	235	253	241	277	180	180	218	218	248	248	200	204	237	255	139	139
89	IAC 904-11	MG	3	-	-	-	-	-	-	191	191	108	116	186	186	-	-	-	-	175	179	188	200	205	205	133	135	234	236	237	253	241	249	180	182	226	256	250	250	182	188	255	259	139	139
90	IAC 904-30 #	TV	3	-	-	278	284	374	376	189	191	112	116	182	186	199	207	208	218	173	173	184	188	205	211	143	143	234	236	235	253	257	265	180	182	236	244	250	264	200	204	247	255	139	155
91	IAC 904-41	TV	3	-	-	-	-	-	-	191	191	106	112	182	188	-	-	-	-	169	179	188	192	189	203	-	-	-	-	235	239	249	257	180	192	236	268	240	248	188	204	237	247	-	-
92	IAC 904-47	MG	2	298	298	270	284	376	376	191	191	108	112	186	186	193	201	200	208	173	175	188	200	197	211	133	135	228	234	249	253	241	277	180	180	218	248	252	264	188	200	255	255	139	139
93	IAC 905-01	admixture	3	296	296	278	284	372	376	189	189	108	108	182	186	205	207	208	218	173	175	188	194	205	211	135	151	228	242	235	253	249	277	180	180	-	-	250	264	200	204	255	255	139	143
94	IAC 911-02	TV	2	298	308	258	268	374	376	189	191	96	110	182	186	199	209	208	210	173	173	192	194	187	195	133	149	236	246	235	239	241	249	180	182	232	268	272	272	188	196	251	255	143	159
95	IAC 915-02	MG	2	298	304	262	284	374	376	189	191	108	108	182	188	195	203	200	228	169	175	192	200	189	211	143	151	230	236	233	239	249	257	195	200	236	268	248	272	188	192	255	259	139	193
96	IAC 918-52 #	MG	2	298	304	262	284	374	376	189	191	108	108	182	188	195	203	200	228	169	175	192	200	189	211	143	151	230	236	233	239	249	257	195	200	236	268	248	272	188	192	255	259	139	193
97	IAC 960-11	admixture	1	296	304	262	272	354	376	189	191	104	110	186	188	199	205	200	204	169	169	200	204	189	197	139	151	228	234	233	251	241	249	176	202	228	244	240	240	192	194	-	-	139	141
98	IAC 960-12	SV	1	-	-	-	-	-	-	189	193	108	120	186	186	-	-	-	-	175	191	188	204	187	197	139	151	224	230	243	251	243	249	186	186	228	236	256	272	-	-	239	239	139	139
99	IAC 966-01 #	SV	1	298	304	262	264	374	376	189	193	108	120	186	186	195	209	192	200	175	191	188	204	187	197	139	151	224	230	243	251	243	249	186	188	228	236	256	272	188	194	239	249	139	139
100	IAC 994-07	admixture	3	296	298	262	278	374	376	189	189	104	106	182	186	199	213	210	210	169	191	190	204	189	205	151	151	236	240	239	251	249	265	176	190	234	234	250	272	-	-	-	-	137	139
101	IAC 1025-17	TV	3	296	296	278	284	376	392	189	189	110	112	186	186	205	207	208	218	173	177	184	192	205	211	133	143	234	238	239	253	245	257	180	192	236	256	264	264	-	-	247	251	155	159
102	IAC 1117-06	TV	2	296	304	262	284	360	376	189	189	98	106	186	186	191	201	210	210	179	191	192	192	197	211	137	139	228	228	235	249	237	265	180	182	234	236	272	272	186	204	-	-	159	159
103	IAC 1135-01	TV	3	294	296	262	276	354	360	189	189	110	110	186	186	193	199	196	196	169	169	184	204	187	187	133	139	234	234	249	249	249	265	186	195	-	-	258	258	186	186	-	-	-	-
104	IAC 1238-08	TV	3	296	298	262	278	374	376	181	189	104	104	186	188	195	203	208	210	169	179	192	192	189	205	143	149	230	230	233	235	249	257	186	200	236	268	264	272	192	204	-	-	159	193
105	IAC 1319	admixture	2	300	304	270	272	354	374	189	191	116	116	186	186	199	199	208	208	175	191	192	194	195	197	133	151	224	234	251	251	241	249	180	202	218	238	258	272	188	194	-	-	-	-
106	IAC 1398-21 Traviú	MG	2	304	304	284	284	372	374	191	191	96	120	182	186	195	201	208	210	169	169	188	204	211	211	149	149	224	238	235	249	249	255	182	190	236	244	272	274	186	202	255	259	139	139
107	IAC 1410-04	admixture	3	304	304	268	270	372	372	181	189	98	120	186	186	195	211	192	200	169	175	186	200	199	211	135	151	236	238	235	239	249	255	182	195	230	236	236	272	196	202	-	-	141	157
108	IAC 1410-08 Ezequiel	MG	2	296	314	270	284	376	376	189	191	96	114	182	186	201	211	210	228	169	169	188	192	195	211	133	135	238	240	237	247	255	255	190	195	226	236	252	272	180	192	255	261	139	193
109	IAC 1490-02	TV	2	304	308	280	284	376	376	189	189	96	106	186	186	193	193	210	228	173	177	174	184	205	211	141	151	238	240	237	249	245	249	180	186	230	236	272	272	180	186	-	-	137	139
110	IAC 1595-02 Lígia	admixture	2	296	298	262	284	354	376	189	191	104	108	186	186	191	203	210	228	169	175	192	192	197	211	135	139	-	-	247	249	255	265	182	186	268	268	272	272	186	204	251	259	-	-
111	IAC 1595-16 Angelina	admixture	2	296	298	262	284	374	376	189	191	96	104	186	186	191	203	204	228	169	191	192	192	187	211	133	135	228	242	249	251	241	255	182	186	244	268	252	272	186	194	251	255	139	159
112	IAC 1596-02 Marta	MG	2	298	304	-	-	376	376	189	191	108	120	186	186	201	203	210	210	169	175	192	192	211	211	135	155	224	238	249	249	241	255	180	182	244	252	272	272	186	186	-	-	159	193
113	IAC 1726-03 Roberta	MG	2	298	300	270	284	374	376	191	191	108	116	186	186	203	211	210	248	169	175	192	192	-	-	135	135	236	238	235	249	255	255	180	180	-	-	240	272	186	204	255	255	139	159
114	IAC 1742	MG	2	304	304	278	284	376	376	189	191	108	114	186	186	191	203	200	208	169	179	186	188	-	-	133	149	238	240	241	247	241	249	180	186	236	244	272	272	192	202	-	-	139	139
115	IAC 1848-04	TV	3	298	312	258	284	372	376	189	191	96	116	186	186	195	203	218	218	179	187	184	184	185	211	133	149	240	250	235	237	249	255	182	186	226	244	250	250	174	182	-	-	137	155
116	IAC 1848-11	TV	3	298	312	258	284	372	376	189	191	96	116	186	186	195	203	218	218	179	187	184	184	185	211	133	149	240	250	235	237	249	255	182	186	226	244	250	250	174	182	249	249	137	155
117	IAC 1851-02	TV	2	308	314	256	284	376	376	189	191	112	116	186	188	197	201	208	210	169	191	190	200	181	211	133	141	228	234	237	239	239	249	186	195	226	236	264	272	182	188	-	-	139	141
118	IAC 1897-16	admixture	2	304	312	276	280	376	376	191	191	104	104	182	186	201	201	208	208	169	177	174	188	185	205	133	143	238	240	237	243	255	257	186	190	234	234	256	256	180	188	249	255	139	155
119	IAC Juliana	MG	2	298	304	262	284	354	374	181	189	110	114	182	186	199	203	208	210	169	173	192	192	197	211	139	149	230	240	239	247	241	249	180	180	234	236	272	272	188	192	243	255	141	193
120	Jd 930 Moscatel de Jundiai	admixture	2	296	300	262	272	374	374	187	191	108	108	182	186	193	209	192	204	169	169	192	192	197	197	133	133	228	230	239	243	239	243	180	190	236	244	240	250	180	192	-	-	159	193
121	SR 496-09	SV	1	294	304	272	280	374	376	181	189	120	120	182	186	195	201	192	210	169	181	204	204	197	207	139	151	236	240	243	261	243	249	188	190	236	238	250	272	188	202	-	-	137	163
122	SR 496-15 (Dr. Júlio)	SV	1	294	298	256	280	374	376	189	193	104	120	182	186	-	-	-	-	169	191	188	204	179	207	139	151	224	240	243	251	243	249	190	190	234	238	240	256	188	194	251	259	137	139
123	SR 496-25	SV	1	304	304	256	264	374	376	189	193	114	120	182	186	209	209	200	228	169	181	188	204	179	197	133	151	234	236	257	261	241	249	188	190	228	234	240	256	194	202	245	249	137	139
124	SR 5010-08	SV	1	298	298	264	284	374	374	189	189	120	120	186	186	205	209	192	192	169	181	192	204	197	211	125	139	224	230	249	261	243	249	186	188	228	260	250	256	202	204	239	249	139	159
125	SR 5010-21	SV	1	298	298	264	284	374	374	189	189	120	120	186	186	205	209	192	192	169	181	192	204	197	211	125	139	224	230	249	261	243	249	186	188	228	260	250	256	202	204	239	249	139	159
126	SR 501-17 (IAC Ribas)	SV	1	304	304	264	272	374	376	189	191	104	120	182	182	197	209	192	202	173	181	186	204	197	197	133	133	224	228	239	261	241	241	190	192	228	228	256	272	188	202	249	251	139	143
127	SR 5012-34 (Dona Emília)	SV	1	304	304	264	278	374	376	181	189	104	120	184	186	205	209	200	228	169	181	188	204	197	205	139	151	224	234	239	261	243	249	188	190	234	238	240	250	194	202	-	-	139	139
128	SR 501-33	SV	1	304	304	262	270	374	376	189	191	104	120	182	182	197	209	192	202	173	181	186	204	197	197	133	133	224	228	239	261	241	241	190	192	228	228	256	272	188	202	249	251	139	143
129	SR 507-38	SV	1	294	304	272	272	374	376	189	189	104	114	182	182	201	207	-	-	169	181	192	204	197	197	133	139	236	240	239	261	241	249	186	190	228	244	-	-	188	202	251	259	139	159
130	SR 507-08	SV	1	304	304	264	278	374	376	181	189	104	120	184	186	205	209	200	228	169	181	188	204	197	205	139	151	224	234	239	261	243	249	188	190	234	238	240	250	194	202	247	249	139	139
131	Ravat 34	-	-	296	316	-	-	376	376	181	189	114	120	182	186	201	201	-	-	173	191	192	204	197	197	133	139	224	236	243	251	241	243	182	202	228	238	240	240	188	194	243	249	139	159
132	Muscat Hamburg	-	-	298	304	A	284	376	376	191	191	96	108	182	186	195	203	208	228	169	169	188	192	211	211	135	149	234	240	247	249	249	255	180	186	236	244	272	272	186	192	239	255	139	193
133	Moscato Giallo	-	-	304	304	-	-	354	376	181	189	108	108	182	186	195	199	206	210	173	173	192	200	197	211	133	143	230	242	239	249	241	255	180	180	236	246	258	272	186	188	249	255	141	159
134	Syrah	-	-	296	304	262	272	354	376	191	193	104	104	182	186	197	205	200	202	173	173	186	188	187	197	133	133	228	234	239	239	241	241	190	192	218	228	240	272	188	194	245	251	139	143
135	Seibel 10096	-	-	-	-	-	-	374	374	189	189	104	108	184	186	-	-	-	-	169	175	178	192	197	211	125	143	228	230	239	249	239	249	186	195	252	260	250	250	188	204	239	245	141	159
136	Seibel 7053	-	-	298	304	264	280	374	374	189	189	114	120	182	186	201	209	192	228	181	191	178	204	197	207	133	139	224	236	251	261	241	243	188	190	228	238	250	256	194	202	249	259	137	139
137	Pinot Noir	-	-	304	304	256	262	376	376	191	193	108	120	186	186	195	199	200	210	173	175	188	204	181	187	137	151	230	240	239	243	239	249	186	190	218	236	240	272	188	194	239	245	139	163
138	Seibel 8712	-	-	296	298	262	270	376	376	189	189	114	120	182	186	191	209	192	192	181	191	188	192	197	207	133	149	246	266	249	261	241	243	182	195	228	252	250	256	194	202	243	251	139	159
139	Sémillon	-	-	294	300	272	278	362	376	189	193	96	104	182	184	207	209	210	210	169	169	192	204	197	207	133	133	238	240	239	257	241	249	176	186	234	244	240	272	188	194	247	251	137	159
140	Golia	-	-	296	298	256	264	360	366	181	189	104	106	180	186	205	215	222	222	189	191	192	208	181	191	137	145	266	270	249	257	237	241	208	208	220	258	-	-	190	196	255	263	139	159
141	Vitis cinerea	-	-	294	298	-	-	360	362	189	189	-	-	188	188	199	209	200	200	173	173	190	192	191	191	143	143	240	242	233	235	257	267	192	200	-	-	240	240	192	204	245	247	139	143
142	Moscatel Rosado	-	-	296	306	284	284	374	376	181	191	104	108	182	182	201	203	204	210	169	173	188	188	211	211	145	149	230	230	239	249	241	249	180	182	258	268	272	272	188	204	247	255	139	139
143	Italia	-	-	298	314	268	284	374	374	181	191	108	110	186	186	195	203	200	208	169	169	192	192	195	211	133	149	234	240	243	247	239	249	180	195	234	244	252	272	192	204	255	257	159	193
144	Gewurztraminer	-	-	294	304	256	272	376	376	181	193	104	120	186	186	195	221	-	-	169	175	188	204	179	197	151	151	234	240	243	257	249	249	190	190	234	236	240	272	188	194	245	251	139	163
145	Cabernet Sauvignon	-	-	-	-	-	-	376	376	189	191	104	104	184	186	-	-	-	-	169	175	188	192	205	205	139	151	234	242	239	239	239	249	176	190	234	236	240	240	188	194	247	247	139	159
146	Sauvignon Gris	-	-	304	304	272	278	356	376	191	193	104	104	186	186	205	209	192	200	169	175	186	188	197	205	133	151	230	234	239	257	241	249	176	190	234	236	240	256	188	194	245	247	139	143
147	Carignane	-	-	296	296	256	276	354	354	181	191	104	104	186	186	191	193	200	200	169	177	192	200	181	203	143	145	228	230	239	239	241	255	182	186	248	258	250	252	186	188	251	259	141	159
148	Seyve Villard 5276	-	-	296	296	262	280	374	376	187	189	120	120	182	186	193	201	192	210	169	191	178	192	197	207	133	133	228	254	237	243	237	243	190	190	236	252	250	272	180	188	259	261	141	159
149	Highland	-	-	294	294	270	280	376	376	189	191	112	114	182	186	201	211	208	210	169	173	186	200	197	207	125	133	228	238	233	241	241	241	186	190	230	246	264	272	196	202	-	-	141	141
150	Sultanina	-	-	300	314	284	284	372	372	189	191	114	116	186	186	195	199	192	218	175	175	192	194	211	211	145	151	236	236	239	253	239	249	182	195	218	244	250	250	188	188	247	259	143	159
151	Ruby Cabernet	-	-	-	-	276	278	-	-	181	191	104	104	186	186	193	205	-	-	175	177	192	200	205	205	143	151	228	234	239	239	249	255	176	182	234	258	240	252	188	194	247	259	141	159
152	Niagara Branca	-	-	304	304	270	278	376	376	189	189	98	114	182	186	191	201	200	210	169	179	186	200	195	205	123	133	238	238	235	241	241	241	180	186	230	236	248	272	202	204	237	259	139	141
	Hybrid name #: mislabeling name
	*Missing data are indicated with a hyphen
